# Temporal and Spatial Niche Partitioning of Bumblebee Species (Apidae: *Bombus*) on a Himalayan Mountain

**DOI:** 10.1101/2021.06.30.450469

**Authors:** Alan James Moss, Gerardo R Camilo, Zong-Xin Ren, Peter Bernhardt

## Abstract

**Background:** Bumblebees are essential pollinators in many ecosystems. To maintain such ecosystem functions, bumblebee diversity remains an important concern. We measured abundance and diversity of bumblebee species along an elevational gradient over three flowering seasons. We hypothesized that co-occurring bumblebees partition niches over time and space.

**Methods:** We sampled bumblebees at six different meadows along Yulong Snow Mountain (Yunnan, SW China), a region known for high bumblebee diversity, over summer months (2017 – 2019). We analyzed the standardized abundances of the workers from different bumblebee species over 11 weeklong periods. We also analyzed the standardized abundances of the workers of each species at each of the six different meadows.

**Results:** Clear patterns of temporal niche partitioning were most apparent for the two, dominant species, *B. friseanus* and *B. lepidus*. Spatial niche partitioning was evident for rarer species which tended to be most abundant at lower elevations.

**Conclusions:** Temporal and spatial niche partitioning are among two of the ways that bumblebee diversity is maintained on Yulong Snow Mountain. This has future implications if changing climate conditions disrupt partitioning leading to increased interspecific competition.
