## Supplementary material for "Temporal and Spatial Niche Partitioning of Bumblebee Species (Apidae: *Bombus*) on a Himalayan Mountain": R Code and Datasets: Moss_1.csv

Date	Week	Species	Abundance
6/24/2020	w01	B.friseanus	1
7/1/2020	w02	B.friseanus	4.5
7/8/2020	w03	B.friseanus	5.3
7/15/2020	w04	B.friseanus	5
7/22/2020	w05	B.friseanus	7.33
7/29/2020	w06	B.friseanus	4
8/5/2020	w07	B.friseanus	5.22
8/12/2020	w08	B.friseanus	10.25
8/19/2020	w09	B.friseanus	5.17
8/26/2020	w10	B.friseanus	1
9/2/2020	w11	B.friseanus	15
6/24/2020	w01	B.lepidus	5.67
7/1/2020	w02	B.lepidus	9.25
7/8/2020	w03	B.lepidus	4.33
7/15/2020	w04	B.lepidus	4.25
7/22/2020	w05	B.lepidus	2
7/29/2020	w06	B.lepidus	3
8/5/2020	w07	B.lepidus	1.5
8/12/2020	w08	B.lepidus	1
8/19/2020	w09	B.lepidus	1
8/26/2020	w10	B.lepidus	0
9/2/2020	w11	B.lepidus	0
