## Supplementary material for "Temporal and Spatial Niche Partitioning of Bumblebee Species (Apidae: *Bombus*) on a Himalayan Mountain": R Code and Datasets: Moss_2.csv

Date	Week	Elevation	Species	Abundance.Sampling	# of Samplings	Abundance
6/24/2020	w01	3200	lepidus	14	1	14
6/24/2020	w01	3400	friseanus	1	2	2
6/24/2020	w01	3400	lepidus	1.5	2	3
6/24/2020	w01	3400	longipennis	0.5	2	1
7/1/2020	w02	2700	festivus	1	1	1
7/1/2020	w02	2700	friseanus	5	1	5
7/1/2020	w02	2700	grahami	2	1	2
7/1/2020	w02	2700	impetuosus	2	1	2
7/1/2020	w02	2700	lepidus	4	1	4
7/1/2020	w02	2700	remotus	1	1	1
7/1/2020	w02	3200	friseanus	6	2	12
7/1/2020	w02	3200	lepidus	16	2	32
7/1/2020	w02	3200	longipennis	0.5	2	1
7/1/2020	w02	3400	friseanus	1	1	1
7/1/2020	w02	3400	lepidus	1	1	1
7/1/2020	w02	3400	longipennis	1	1	1
7/8/2020	w03	2700	friseanus	10	2	20
7/8/2020	w03	2700	impetuosus	2	2	4
7/8/2020	w03	2700	infrequens	1.5	2	3
7/8/2020	w03	2700	lepidus	1.5	2	3
7/8/2020	w03	2700	remotus	2.5	2	5
7/8/2020	w03	3200	festivus	0.5	2	1
7/8/2020	w03	3200	friseanus	1.5	2	3
7/8/2020	w03	3200	lepidus	12.5	2	25
7/8/2020	w03	3400	friseanus	5.33	3	16
7/8/2020	w03	3400	lepidus	3.33	3	10
7/8/2020	w03	3400	remotus	0.33	3	1
7/8/2020	w03	3660	friseanus	6	2	12
7/8/2020	w03	3660	lepidus	0.5	2	1
7/8/2020	w03	3900	friseanus	2	1	2
7/15/2020	w04	2700	friseanus	2	3	6
7/15/2020	w04	2700	impetuosus	0.33	3	1
7/15/2020	w04	2700	lepidus	0.33	3	1
7/15/2020	w04	3200	avanus	0.5	2	1
7/15/2020	w04	3200	friseanus	10	2	20
7/15/2020	w04	3200	lepidus	13	2	26
7/15/2020	w04	3400	lepidus	2	1	2
7/15/2020	w04	3660	friseanus	2	1	2
7/15/2020	w04	3660	lepidus	1	1	1
7/15/2020	w04	3900	friseanus	7	1	7
7/15/2020	w04	3900	lepidus	4	1	4
7/15/2020	w04	3900	longipennis	2	1	2
7/22/2020	w05	2700	friseanus	2	1	2
7/22/2020	w05	3200	avanus	1	1	1
7/22/2020	w05	3200	festivus	1	1	1
7/22/2020	w05	3200	friseanus	11	1	11
7/22/2020	w05	3200	grahami	1	1	1
7/22/2020	w05	3200	lepidus	4	1	4
7/22/2020	w05	3400	friseanus	7	2	14
7/22/2020	w05	3400	infrequens	4	2	8
7/22/2020	w05	3400	lepidus	1	2	2
7/22/2020	w05	3400	remotus	1	2	2
7/29/2020	w06	3660	friseanus	7	1	7
7/29/2020	w06	3660	infrequens	2	1	2
7/29/2020	w06	3660	lepidus	3	1	3
7/29/2020	w06	3900	friseanus	1	1	1
8/5/2020	w07	2700	friseanus	1	1	1
8/5/2020	w07	3000	festivus	2	1	2
8/5/2020	w07	3200	avanus	0.25	4	1
8/5/2020	w07	3200	friseanus	4.25	4	17
8/5/2020	w07	3200	lepidus	0.75	4	3
8/5/2020	w07	3400	avanus	2	1	2
8/5/2020	w07	3400	friseanus	25	1	25
8/5/2020	w07	3400	infrequens	1	1	1
8/5/2020	w07	3400	lepidus	1	1	1
8/5/2020	w07	3660	friseanus	2	1	2
8/5/2020	w07	3660	infrequens	1	1	1
8/5/2020	w07	3660	lepidus	2	1	2
8/5/2020	w07	3900	friseanus	1	2	2
8/5/2020	w07	3900	lepidus	3	2	6
8/12/2020	w08	2700	friseanus	11	1	11
8/12/2020	w08	2700	lepidus	1	1	1
8/12/2020	w08	3000	festivus	3	1	3
8/12/2020	w08	3200	friseanus	8.6	5	43
8/12/2020	w08	3200	grahami	0.2	5	1
8/12/2020	w08	3400	friseanus	14	2	28
8/19/2020	w09	2700	friseanus	4	1	4
8/19/2020	w09	2700	infrequens	2	1	2
8/19/2020	w09	2700	lepidus	1	1	1
8/19/2020	w09	3000	friseanus	3.5	2	7
8/19/2020	w09	3000	grahami	0.5	2	1
8/19/2020	w09	3200	friseanus	8.5	2	17
8/19/2020	w09	3400	friseanus	3	1	3
8/26/2020	w10	2700	friseanus	1	1	1
8/26/2020	w10	3200	friseanus	1	1	1
9/2/2020	w11	3200	friseanus	19	1	19
9/2/2020	w11	3200	grahami	2	1	2
9/2/2020	w11	3400	friseanus	11	1	11
