## Supplementary material for "Temporal and Spatial Niche Partitioning of Bumblebee Species (Apidae: *Bombus*) on a Himalayan Mountain": R Code and Datasets: Moss_3.csv

species	season_start	season_end	flight_period
avanus	206	219	13
festivus	189	226	37
friseanus	177	246	69
grahami	183	245	62
impetuosus	183	195	12
infrequens	189	232	43
lepidus	175	230	55
longipennis	183	199	16
remotus	186	207	21
