## Supplementary material for "Temporal and Spatial Niche Partitioning of Bumblebee Species (Apidae: *Bombus*) on a Himalayan Mountain": R Code and Datasets: Raw Data.csv

Date	Caste	Species	Elevation
6/24/2017	w	lepidus	3200
6/24/2017	w	lepidus	3200
6/24/2017	w	lepidus	3200
6/24/2017	w	lepidus	3200
6/24/2017	w	lepidus	3200
6/24/2017	w	lepidus	3200
6/24/2017	w	lepidus	3200
6/24/2017	w	lepidus	3200
6/24/2017	w	lepidus	3200
6/24/2017	w	lepidus	3200
6/24/2017	w	lepidus	3200
6/24/2017	w	lepidus	3200
6/24/2017	w	lepidus	3200
6/24/2017	w	lepidus	3200
6/24/2017	w	friseanus	3400
6/24/2017	w	lepidus	3400
6/28/2017	w	friseanus	3400
6/28/2017	w	lepidus	3400
6/28/2017	w	lepidus	3400
6/28/2017	w	longipennis	3400
7/2/2017	w	festivus	2700
7/2/2017	w	friseanus	2700
7/2/2017	w	friseanus	2700
7/2/2017	w	friseanus	2700
7/2/2017	w	friseanus	2700
7/2/2017	w	friseanus	2700
7/2/2017	w	grahami	2700
7/2/2017	w	grahami	2700
7/2/2017	w	impetuosus	2700
7/2/2017	w	impetuosus	2700
7/2/2017	w	lepidus	2700
7/2/2017	w	lepidus	2700
7/2/2017	w	lepidus	2700
7/2/2017	w	lepidus	2700
7/2/2017	w	remotus	2700
7/5/2017	w	friseanus	3200
7/5/2017	w	friseanus	3200
7/5/2017	w	friseanus	3200
7/5/2017	w	friseanus	3200
7/5/2017	w	lepidus	3200
7/5/2017	w	lepidus	3200
7/5/2017	w	lepidus	3200
7/5/2017	w	lepidus	3200
7/5/2017	w	lepidus	3200
7/5/2017	w	lepidus	3200
7/5/2017	w	lepidus	3200
7/5/2017	w	lepidus	3200
7/5/2017	w	lepidus	3200
7/5/2017	w	lepidus	3200
7/5/2017	w	lepidus	3200
7/5/2017	w	lepidus	3200
7/5/2017	w	lepidus	3200
7/5/2017	w	lepidus	3200
7/5/2017	w	lepidus	3200
7/5/2017	w	lepidus	3200
7/5/2017	w	lepidus	3200
7/5/2017	w	lepidus	3200
7/5/2017	w	lepidus	3200
7/5/2017	w	lepidus	3200
7/5/2017	w	lepidus	3200
7/5/2017	w	lepidus	3200
7/5/2017	w	longipennis	3200
7/6/2017	w	friseanus	3400
7/6/2017	w	lepidus	3400
7/6/2017	w	longipennis	3400
7/10/2017	w	friseanus	2700
7/10/2017	w	friseanus	2700
7/10/2017	w	friseanus	2700
7/10/2017	w	friseanus	2700
7/10/2017	w	friseanus	2700
7/10/2017	w	friseanus	2700
7/10/2017	w	friseanus	2700
7/10/2017	w	friseanus	2700
7/10/2017	w	friseanus	2700
7/10/2017	w	impetuosus	2700
7/10/2017	w	impetuosus	2700
7/10/2017	w	impetuosus	2700
7/10/2017	w	impetuosus	2700
7/10/2017	w	infrequens	2700
7/10/2017	w	lepidus	2700
7/10/2017	w	lepidus	2700
7/10/2017	w	remotus	2700
7/10/2017	w	remotus	2700
7/12/2017	w	friseanus	3200
7/12/2017	w	friseanus	3200
7/12/2017	w	friseanus	3200
7/12/2017	w	lepidus	3200
7/12/2017	w	lepidus	3200
7/12/2017	w	lepidus	3200
7/12/2017	w	lepidus	3200
7/12/2017	w	lepidus	3200
7/12/2017	w	lepidus	3200
7/12/2017	w	lepidus	3200
7/12/2017	w	lepidus	3200
7/12/2017	w	lepidus	3200
7/12/2017	w	lepidus	3200
7/12/2017	w	lepidus	3200
7/12/2017	w	lepidus	3200
7/12/2017	w	lepidus	3200
7/12/2017	w	lepidus	3200
7/12/2017	w	lepidus	3200
7/12/2017	w	lepidus	3200
7/13/2017	w	festivus	3200
7/13/2017	w	lepidus	3200
7/13/2017	w	lepidus	3200
7/13/2017	w	lepidus	3200
7/13/2017	w	lepidus	3200
7/13/2017	w	lepidus	3200
7/13/2017	w	lepidus	3200
7/13/2017	w	lepidus	3200
7/13/2017	w	lepidus	3200
7/13/2017	w	lepidus	3200
7/13/2017	w	friseanus	3400
7/13/2017	w	lepidus	3400
7/16/2017	w	friseanus	2700
7/16/2017	w	friseanus	2700
7/17/2017	w	friseanus	2700
7/17/2017	w	impetuosus	2700
7/19/2017	w	friseanus	3200
7/19/2017	w	friseanus	3200
7/19/2017	w	friseanus	3200
7/19/2017	w	friseanus	3200
7/19/2017	w	friseanus	3200
7/19/2017	w	friseanus	3200
7/19/2017	w	friseanus	3200
7/19/2017	w	friseanus	3200
7/19/2017	w	lepidus	3200
7/19/2017	w	lepidus	3200
7/19/2017	w	lepidus	3200
7/19/2017	w	lepidus	3200
7/19/2017	w	lepidus	3200
7/19/2017	w	lepidus	3200
7/19/2017	w	lepidus	3200
7/19/2017	w	lepidus	3200
7/19/2017	w	lepidus	3200
7/19/2017	w	lepidus	3200
7/19/2017	w	lepidus	3200
7/19/2017	w	lepidus	3200
7/19/2017	w	lepidus	3200
7/19/2017	w	lepidus	3200
7/19/2017	w	lepidus	3200
7/19/2017	w	lepidus	3200
7/19/2017	w	lepidus	3200
7/19/2017	w	lepidus	3200
7/21/2017	w	lepidus	3400
7/21/2017	w	lepidus	3400
7/26/2017	w	friseanus	3200
7/26/2017	w	friseanus	3400
7/26/2017	w	friseanus	3400
7/26/2017	w	friseanus	3400
7/26/2017	w	friseanus	3400
7/26/2017	w	lepidus	3400
7/26/2017	w	remotus	3400
7/26/2017	w	remotus	3400
8/7/2018	w	friseanus	2700
8/7/2018	w	friseanus	3200
8/7/2018	w	friseanus	3200
8/7/2018	w	friseanus	3200
8/7/2018	w	friseanus	3200
8/7/2018	w	friseanus	3200
8/7/2018	w	friseanus	3200
8/7/2018	w	friseanus	3200
8/7/2018	w	friseanus	3400
8/7/2018	w	friseanus	3400
8/7/2018	w	friseanus	3400
8/7/2018	w	friseanus	3400
8/7/2018	w	friseanus	3400
8/7/2018	w	friseanus	3400
8/8/2018	w	festivus	3000
8/8/2018	w	festivus	3000
8/8/2018	w	friseanus	3200
8/8/2018	w	friseanus	3200
8/8/2018	w	friseanus	3200
8/8/2018	w	friseanus	3200
8/8/2018	w	lepidus	3200
8/8/2018	w	lepidus	3200
8/8/2018	w	religiosus	3200
8/10/2018	w	friseanus	3200
8/10/2018	w	friseanus	3200
8/12/2018	w	friseanus	3200
8/12/2018	w	friseanus	3200
8/12/2018	w	friseanus	3200
8/12/2018	w	friseanus	3200
8/12/2018	w	friseanus	3200
8/12/2018	w	friseanus	3200
8/12/2018	w	friseanus	3400
8/12/2018	w	friseanus	3400
8/12/2018	w	friseanus	3400
8/12/2018	w	friseanus	3400
8/12/2018	w	friseanus	3400
8/12/2018	w	friseanus	3400
8/12/2018	w	friseanus	3400
8/12/2018	w	friseanus	3400
8/12/2018	w	friseanus	3400
8/12/2018	w	friseanus	3400
8/12/2018	w	friseanus	3400
8/12/2018	w	friseanus	3400
8/12/2018	w	friseanus	3400
8/12/2018	w	friseanus	3400
8/12/2018	w	friseanus	3400
8/12/2018	w	friseanus	3400
8/12/2018	w	friseanus	3400
8/12/2018	w	friseanus	3400
8/12/2018	w	friseanus	3400
8/13/2018	w	friseanus	3200
8/13/2018	w	friseanus	3200
8/13/2018	w	friseanus	3200
8/13/2018	w	friseanus	3200
8/13/2018	w	friseanus	3200
8/13/2018	w	friseanus	3200
8/13/2018	w	friseanus	3200
8/13/2018	w	friseanus	3200
8/14/2018	w	festivus	3000
8/14/2018	w	festivus	3000
8/14/2018	w	festivus	3000
8/15/2018	w	friseanus	2700
8/15/2018	w	friseanus	2700
8/15/2018	w	friseanus	2700
8/15/2018	w	friseanus	2700
8/15/2018	w	friseanus	2700
8/15/2018	w	friseanus	2700
8/15/2018	w	friseanus	2700
8/15/2018	w	friseanus	2700
8/15/2018	w	friseanus	2700
8/15/2018	w	friseanus	2700
8/15/2018	w	friseanus	2700
8/15/2018	w	lepidus	2700
8/15/2018	w	friseanus	3200
8/16/2018	w	friseanus	3200
8/16/2018	w	friseanus	3200
8/16/2018	w	friseanus	3200
8/16/2018	w	grahami	3200
8/16/2018	w	friseanus	3400
8/17/2018	w	friseanus	3200
8/17/2018	w	friseanus	3200
8/17/2018	w	friseanus	3200
8/17/2018	w	friseanus	3200
8/17/2018	w	friseanus	3200
8/17/2018	w	friseanus	3200
8/17/2018	w	friseanus	3200
8/17/2018	w	friseanus	3200
8/17/2018	w	friseanus	3200
8/17/2018	w	friseanus	3200
8/17/2018	w	friseanus	3200
8/17/2018	w	friseanus	3200
8/17/2018	w	friseanus	3200
8/17/2018	w	friseanus	3200
8/17/2018	w	friseanus	3400
8/17/2018	w	friseanus	3400
8/17/2018	w	friseanus	3400
8/17/2018	w	friseanus	3400
8/17/2018	w	friseanus	3400
8/17/2018	w	friseanus	3400
8/17/2018	w	friseanus	3400
8/17/2018	w	friseanus	3400
8/17/2018	w	friseanus	3400
8/18/2018	w	friseanus	3200
8/18/2018	w	friseanus	3200
8/18/2018	w	friseanus	3200
8/18/2018	w	friseanus	3200
8/18/2018	w	friseanus	3200
8/18/2018	w	friseanus	3200
8/18/2018	w	friseanus	3200
8/18/2018	w	friseanus	3200
8/18/2018	w	friseanus	3200
8/18/2018	w	friseanus	3400
8/19/2018	w	friseanus	3000
8/19/2018	w	friseanus	3000
8/19/2018	w	friseanus	3000
8/19/2018	w	friseanus	3000
8/19/2018	w	friseanus	3000
8/19/2018	w	friseanus	3000
8/19/2018	w	grahami	3000
8/20/2018	w	friseanus	2700
8/20/2018	w	friseanus	2700
8/20/2018	w	friseanus	2700
8/20/2018	w	friseanus	2700
8/20/2018	w	infrequens	2700
8/20/2018	w	infrequens	2700
8/20/2018	w	lepidus	2700
8/22/2018	w	friseanus	3000
8/22/2018	w	friseanus	3400
8/22/2018	w	friseanus	3400
8/22/2018	w	friseanus	3400
8/23/2018	w	friseanus	3200
8/23/2018	w	friseanus	3200
8/23/2018	w	friseanus	3200
8/23/2018	w	friseanus	3200
8/23/2018	w	friseanus	3200
8/23/2018	w	friseanus	3200
8/23/2018	w	friseanus	3200
8/23/2018	w	friseanus	3200
8/23/2018	w	friseanus	3200
8/23/2018	w	friseanus	3200
8/23/2018	w	friseanus	3200
8/23/2018	w	friseanus	3200
8/23/2018	w	friseanus	3200
8/23/2018	w	friseanus	3200
8/23/2018	w	friseanus	3200
8/24/2018	w	friseanus	3200
8/24/2018	w	friseanus	3200
8/27/2018	w	friseanus	3200
9/1/2018	w	friseanus	2700
9/2/2018	w	friseanus	3200
9/2/2018	w	friseanus	3200
9/2/2018	w	friseanus	3200
9/2/2018	w	friseanus	3200
9/2/2018	w	friseanus	3200
9/2/2018	w	friseanus	3200
9/2/2018	w	friseanus	3200
9/2/2018	w	friseanus	3200
9/2/2018	w	friseanus	3200
9/2/2018	w	friseanus	3200
9/2/2018	w	friseanus	3200
9/2/2018	w	friseanus	3200
9/2/2018	w	friseanus	3200
9/2/2018	w	friseanus	3200
9/2/2018	w	friseanus	3200
9/2/2018	w	friseanus	3200
9/2/2018	w	friseanus	3200
9/2/2018	w	friseanus	3200
9/2/2018	w	grahami	3200
9/2/2018	w	grahami	3200
9/2/2018	w	keriensis	3200
9/3/2018	w	friseanus	3200
9/3/2018	w	friseanus	3400
9/3/2018	w	friseanus	3400
9/3/2018	w	friseanus	3400
9/3/2018	w	friseanus	3400
9/3/2018	w	friseanus	3400
9/3/2018	w	friseanus	3400
9/3/2018	w	friseanus	3400
9/3/2018	w	friseanus	3400
9/3/2018	w	friseanus	3400
9/3/2018	w	friseanus	3400
9/3/2018	w	friseanus	3400
7/7/2019	w	friseanus	3200
7/7/2019	w	friseanus	3200
7/7/2019	w	friseanus	3200
7/7/2019	w	friseanus	3200
7/7/2019	w	friseanus	3200
7/7/2019	w	friseanus	3200
7/7/2019	w	friseanus	3200
7/7/2019	w	friseanus	3200
7/7/2019	w	lepidus	3200
7/7/2019	w	lepidus	3200
7/7/2019	w	lepidus	3200
7/7/2019	w	lepidus	3200
7/7/2019	w	lepidus	3200
7/7/2019	w	lepidus	3200
7/7/2019	w	lepidus	3200
7/7/2019	w	lepidus	3200
7/7/2019	w	lepidus	3200
7/7/2019	w	lepidus	3200
7/8/2019	w	friseanus	2700
7/8/2019	w	friseanus	2700
7/8/2019	w	friseanus	2700
7/8/2019	w	funerarius	2700
7/8/2019	w	infrequens	2700
7/8/2019	w	infrequens	2700
7/8/2019	w	lepidus	2700
7/8/2019	w	remotus	2700
7/8/2019	w	remotus	2700
7/8/2019	w	remotus	2700
7/10/2019	w	friseanus	3400
7/10/2019	w	lepidus	3400
7/10/2019	w	lepidus	3400
7/10/2019	w	lepidus	3400
7/10/2019	w	remotus	3400
7/11/2019	w	friseanus	3400
7/11/2019	w	friseanus	3400
7/11/2019	w	friseanus	3400
7/11/2019	w	friseanus	3400
7/11/2019	w	friseanus	3400
7/11/2019	w	friseanus	3400
7/11/2019	w	friseanus	3400
7/11/2019	w	friseanus	3400
7/11/2019	w	friseanus	3400
7/11/2019	w	friseanus	3400
7/11/2019	w	friseanus	3400
7/11/2019	w	friseanus	3400
7/11/2019	w	friseanus	3400
7/11/2019	w	lepidus	3400
7/11/2019	w	lepidus	3400
7/11/2019	w	lepidus	3400
7/11/2019	w	lepidus	3400
7/11/2019	w	lepidus	3400
7/11/2019	w	lepidus	3660
7/12/2019	w	friseanus	3660
7/12/2019	w	friseanus	3660
7/12/2019	w	friseanus	3660
7/12/2019	w	friseanus	3660
7/12/2019	w	friseanus	3660
7/12/2019	w	friseanus	3660
7/14/2019	w	friseanus	3660
7/14/2019	w	friseanus	3660
7/14/2019	w	friseanus	3660
7/14/2019	w	friseanus	3660
7/14/2019	w	friseanus	3660
7/14/2019	w	lepidus	3660
7/14/2019	w	friseanus	3900
7/14/2019	w	friseanus	3900
7/15/2019	w	friseanus	2700
7/15/2019	w	friseanus	2700
7/15/2019	w	friseanus	2700
7/15/2019	w	lepidus	2700
7/18/2019	w	avanus	3200
7/18/2019	w	friseanus	3200
7/18/2019	w	friseanus	3200
7/18/2019	w	friseanus	3200
7/18/2019	w	friseanus	3200
7/18/2019	w	friseanus	3200
7/18/2019	w	friseanus	3200
7/18/2019	w	friseanus	3200
7/18/2019	w	friseanus	3200
7/18/2019	w	friseanus	3200
7/18/2019	w	friseanus	3200
7/18/2019	w	friseanus	3200
7/18/2019	w	friseanus	3200
7/18/2019	w	lepidus	3200
7/18/2019	w	lepidus	3200
7/18/2019	w	lepidus	3200
7/18/2019	w	lepidus	3200
7/18/2019	w	lepidus	3200
7/18/2019	w	lepidus	3200
7/18/2019	w	lepidus	3200
7/18/2019	w	lepidus	3200
7/18/2019	w	friseanus	3660
7/18/2019	w	friseanus	3660
7/18/2019	w	lepidus	3660
7/18/2019	w	friseanus	3900
7/18/2019	w	friseanus	3900
7/18/2019	w	friseanus	3900
7/18/2019	w	friseanus	3900
7/18/2019	w	friseanus	3900
7/18/2019	w	friseanus	3900
7/18/2019	w	friseanus	3900
7/18/2019	w	lepidus	3900
7/18/2019	w	lepidus	3900
7/18/2019	w	lepidus	3900
7/18/2019	w	lepidus	3900
7/18/2019	w	longipennis	3900
7/18/2019	w	longipennis	3900
7/27/2019	w	friseanus	2700
7/27/2019	w	friseanus	2700
7/28/2019	w	avanus	3200
7/28/2019	w	festivus	3200
7/28/2019	w	friseanus	3200
7/28/2019	w	friseanus	3200
7/28/2019	w	friseanus	3200
7/28/2019	w	friseanus	3200
7/28/2019	w	friseanus	3200
7/28/2019	w	friseanus	3200
7/28/2019	w	friseanus	3200
7/28/2019	w	friseanus	3200
7/28/2019	w	friseanus	3200
7/28/2019	w	friseanus	3200
7/28/2019	w	friseanus	3200
7/28/2019	w	grahami	3200
7/28/2019	w	lepidus	3200
7/28/2019	w	lepidus	3200
7/28/2019	w	lepidus	3200
7/28/2019	w	lepidus	3200
7/28/2019	w	friseanus	3400
7/28/2019	w	friseanus	3400
7/28/2019	w	friseanus	3400
7/28/2019	w	friseanus	3400
7/28/2019	w	friseanus	3400
7/28/2019	w	friseanus	3400
7/28/2019	w	friseanus	3400
7/28/2019	w	friseanus	3400
7/28/2019	w	friseanus	3400
7/28/2019	w	infrequens	3400
7/28/2019	w	infrequens	3400
7/28/2019	w	infrequens	3400
7/28/2019	w	infrequens	3400
7/28/2019	w	infrequens	3400
7/28/2019	w	infrequens	3400
7/28/2019	w	infrequens	3400
7/28/2019	w	infrequens	3400
7/28/2019	w	lepidus	3400
7/28/2019	w	securus	3400
8/1/2019	w	friseanus	3660
8/1/2019	w	friseanus	3660
8/1/2019	w	friseanus	3660
8/1/2019	w	friseanus	3660
8/1/2019	w	friseanus	3660
8/1/2019	w	friseanus	3660
8/1/2019	w	infrequens	3660
8/1/2019	w	infrequens	3660
8/1/2019	w	lepidus	3660
8/1/2019	w	lepidus	3660
8/1/2019	w	lepidus	3660
8/1/2019	w	friseanus	3900
8/7/2019	w	avanus	3200
8/7/2019	w	friseanus	3200
8/7/2019	w	friseanus	3200
8/7/2019	w	friseanus	3200
8/7/2019	w	friseanus	3200
8/7/2019	w	lepidus	3200
8/7/2019	w	avanus	3400
8/7/2019	w	avanus	3400
8/7/2019	w	friseanus	3400
8/7/2019	w	friseanus	3400
8/7/2019	w	friseanus	3400
8/7/2019	w	friseanus	3400
8/7/2019	w	friseanus	3400
8/7/2019	w	friseanus	3400
8/7/2019	w	friseanus	3400
8/7/2019	w	friseanus	3400
8/7/2019	w	friseanus	3400
8/7/2019	w	friseanus	3400
8/7/2019	w	friseanus	3400
8/7/2019	w	friseanus	3400
8/7/2019	w	friseanus	3400
8/7/2019	w	friseanus	3400
8/7/2019	w	friseanus	3400
8/7/2019	w	friseanus	3400
8/7/2019	w	friseanus	3400
8/7/2019	w	friseanus	3400
8/7/2019	w	infrequens	3400
8/7/2019	w	lepidus	3400
8/7/2019	w	lepidus	3900
8/8/2019	w	friseanus	3660
8/8/2019	w	friseanus	3660
8/8/2019	w	infrequens	3660
8/8/2019	w	lepidus	3660
8/8/2019	w	lepidus	3660
8/8/2019	w	friseanus	3900
8/8/2019	w	friseanus	3900
8/8/2019	w	lepidus	3900
8/8/2019	w	lepidus	3900
8/8/2019	w	lepidus	3900
8/8/2019	w	lepidus	3900
8/8/2019	w	lepidus	3900
